# The evolutionary history of plastid outer envelope proteins – a structure-sequence comparison

**DOI:** 10.1101/2025.06.18.660430

**Authors:** Deren Büyüktaş, Jonas A. Mehl, Timo Engelsdorf, Lars M. Voll, Hans-Henning Kunz, Serena Schwenkert, Sophie de Vries

**Affiliations:** Department of Applied Bioinformatics, Institute of Microbiology and Genetics, University of Goettingen, Goldschmidtstraße 1, 37077 Goettingen, Germany; Philipps-Universität Marburg, Department Biology, Molecular Plant Physiology, Karl-von-Frisch-Strasse 8, D-35043 Marburg, Germany; Center for Synthetic Microbiology (SYNMIKRO), Philipps-Universität Marburg, Karl-von-Frisch-Strasse 14, D-35043 Marburg, Germany; Plant Biochemistry, Biology, LMU Munich, Großhadernerstr. 2-4, 82152 Planegg-Martinsried, Germany; Plant Molecular Biology, LMU Munich, Großhaderner Str. 2-4, 82152 Planegg-Martinsried, Germany

## Abstract

Plant metabolism heavily relies on chloroplasts, derived from once free-living organisms. However, how two distinct organisms merged into one remains currently only partially understood. Protein-mediated metabolite exchange across the double-membrane chloroplast envelope is essential for plant cell function. Here, we investigate the evolutionary origins of outer envelope proteins (OEPs) involved in these transport processes. The mosaic nature of the nuclear genome and the deep evolutionary distance since plastid acquisition are major challenges. To address them, we combine sequence-based analyses with emerging structure-based tools, which together enable more sensitive evolutionary comparisons than traditional methods alone. To uncover distinct evolutionary trajectories, we focused on five OEP families: four β-barrel proteins involved in metabolite transport and JASSY, the first published OPDA transporter. We found that the β-barrel proteins were recruited in a stepwise manner and structural homologs of some OEPs point to early recruitment via endosymbiotic gene transfer (EGT). Notably, OEP40 shows a recent structural rearrangement, lacking clear structural homologs in plants other than Arabidopsis, yet retaining sequence conservation across all major land-plant lineages. The JASSY-like family is found across plastid-bearing species, while true JASSY orthologs emerged in embryophytes likely via a stable recruitment of the characteristic lipid-binding domain. Overall, our findings highlight the dynamic nature of the chloroplast outer envelope and show how new functions evolved through structural reshaping and novel domain recruitment. Structure-based approaches thus powerfully complement sequence data, offering more in-depth insight into the evolution of plastid transport systems.
