## Supplementary Table S2 for "The evolutionary history of plastid outer envelope proteins – a structure-sequence comparison"

### Sheet: BLAST_NCBI
Table S2a. BLAST output against NCBI nr protein database with filters for non-Viridiplantae, Rhodophytes, Glaucophytes and Cyanobacteria, Bacteria for five OEP protein families as queries. Reported are the top 100 hits with an e-value cutoff of 0.05.
non-Viridiplantae
Query	Description	Scientific name	max score	total score	query coverage	e-value	percent identity	Accession length	Accession
AtJASSY1	hypothetical protein FVE85_8136 [Porphyridium purpureum]	Porphyridium purpureum	106	106	0.57	2e-22	0.3177	263	KAA8492629.1
AtJASSY1	hypothetical protein [bacterium]	bacterium	103	103	0.54	5e-21	0.36	301	MEO2191775.1
AtJASSY1	hypothetical protein FVE85_7298 [Porphyridium purpureum]	Porphyridium purpureum	98.2	98.2	0.58	3e-19	0.2687	262	KAA8499713.1
AtJASSY2	hypothetical protein FVE85_7298 [Porphyridium purpureum]	Porphyridium purpureum	89	89	0.62	4e-16	0.2609	262	KAA8499713.1
AtJASSY2	hypothetical protein FVE85_8136 [Porphyridium purpureum]	Porphyridium purpureum	82.8	82.8	0.52	8e-14	0.2816	263	KAA8492629.1
AtJASSY2	hypothetical protein [bacterium]	bacterium	74.7	74.7	0.58	9e-11	0.3143	301	MEO2191775.1
Rhodophyta
AtJASSY1	hypothetical protein FVE85_8136 [Porphyridium purpureum]	Porphyridium purpureum	106	106	0.57	6e-26	0.3177	263	KAA8492629.1
AtJASSY1	hypothetical protein FVE85_7298 [Porphyridium purpureum]	Porphyridium purpureum	98.2	98.2	0.58	7e-23	0.2687	262	KAA8499713.1
AtJASSY2	hypothetical protein FVE85_7298 [Porphyridium purpureum]	Porphyridium purpureum	89	89	0.62	1e-19	0.2609	262	KAA8499713.1
AtJASSY2	hypothetical protein FVE85_8136 [Porphyridium purpureum]	Porphyridium purpureum	82.8	82.8	0.52	2e-17	0.2816	263	KAA8492629.1
AtOEP21A	hypothetical protein GpartN1_g6463.t1 [Galdieria partita]	Galdieria partita	39.7	39.7	0.98	0.002	0.2686	177	GJQ14672.1
AtOEP21A	uncharacterized protein Gasu_34900 [Galdieria sulphuraria]	Galdieria sulphuraria	39.3	39.3	0.98	0.002	0.2571	177	XP_005705619.1
AtOEP21A	hypothetical protein GpartN1_g7034.t1 [Galdieria partita]	Galdieria partita	38.5	38.5	0.98	0.004	0.2514	177	GJQ15243.1
AtOEP21A	hypothetical protein GAYE_SCF42G5577 [Galdieria yellowstonensis]	Galdieria yellowstonensis	37.7	37.7	0.98	0.008	0.2457	177	KAK4527652.1
Glaucophytes
Cyanobacteria
AtJASSY1	SRPBCC family protein [Synechococcus sp.]	Synechococcus sp.	48.5	48.5	0.33	0.0002	0.3	155	MEB3253135.1
AtJASSY1	SRPBCC family protein [Cyanobacteria bacterium MAG STY2_bin_7]	Cyanobacteria bacterium MAG STY2_bin_7	47.8	47.8	0.32	0.0002	0.287	132	MDD9861728.1
AtJASSY1	SRPBCC family protein [Synechococcus sp. MOX_bin13]	Synechococcus sp. MOX_bin13	48.1	48.1	0.32	0.0003	0.287	173	MCH1604084.1
AtJASSY1	MULTISPECIES: SRPBCC family protein [unclassified Synechococcus]	unclassified Synechococcus	47.8	47.8	0.32	0.0004	0.287	173	WP_115081852.1
AtJASSY1	SRPBCC family protein [Synechococcus sp. UW106]	Synechococcus sp. UW106	47.4	47.4	0.32	0.0005	0.2778	173	WP_115095274.1
AtJASSY1	SRPBCC family protein [Synechococcus sp. AH-736-M20]	Synechococcus sp. AH-736-M20	47	47	0.32	0.0007	0.287	173	MDA9740202.1
AtJASSY1	MULTISPECIES: SRPBCC family protein [unclassified Synechococcus]	unclassified Synechococcus	47	47	0.31	0.0008	0.3048	179	WP_255118599.1
AtJASSY1	SRPBCC family protein [Synechococcus sp. JJ3a-Johnson]	Synechococcus sp. JJ3a-Johnson	46.6	46.6	0.31	0.0008	0.3048	160	MCP9831922.1
AtJASSY1	SRPBCC family protein [Synechococcus sp. AH-736-G21]	Synechococcus sp. AH-736-G21	46.6	46.6	0.32	0.0009	0.2778	173	MDC3011028.1
AtJASSY1	hypothetical protein SynA1562_02046 [Synechococcus sp. A15-62]	Synechococcus sp. A15-62	46.2	46.2	0.32	0.001	0.2778	161	QNJ00872.1
AtJASSY1	SRPBCC family protein [Synechococcus sp. CC9605]	Synechococcus sp. CC9605	46.2	46.2	0.32	0.001	0.287	173	WP_011364866.1
AtJASSY1	SRPBCC family protein [Synechococcus sp. MU1648]	Synechococcus sp. MU1648	46.2	46.2	0.32	0.001	0.2778	173	WP_250399027.1
AtJASSY1	MULTISPECIES: SRPBCC family protein [unclassified Synechococcus]	unclassified Synechococcus	46.2	46.2	0.32	0.001	0.2778	173	WP_115025286.1
AtJASSY1	SRPBCC family protein [Synechococcus sp. A15-62]	Synechococcus sp. A15-62	46.2	46.2	0.32	0.001	0.2778	173	WP_186493634.1
AtJASSY1	SRPBCC family protein [Synechococcus sp. MU1642]	Synechococcus sp. MU1642	46.2	46.2	0.32	0.001	0.287	173	WP_226411128.1
AtJASSY1	oligoketide cyclase [Synechococcus sp. KORDI-52]	Synechococcus sp. KORDI-52	45.8	45.8	0.32	0.002	0.2778	154	AII48832.1
AtJASSY1	MULTISPECIES: SRPBCC family protein [unclassified Synechococcus]	unclassified Synechococcus	45.8	45.8	0.32	0.002	0.2778	173	WP_166017274.1
AtJASSY1	SRPBCC family protein [Synechococcus sp. KORDI-52]	Synechococcus sp. KORDI-52	45.8	45.8	0.32	0.002	0.2778	173	WP_038553817.1
AtJASSY1	hypothetical protein KR100_05975 [Synechococcus sp. KORDI-100]	Synechococcus sp. KORDI-100	45.8	45.8	0.33	0.002	0.2545	182	AII42914.1
AtJASSY1	SRPBCC family protein [Synechococcus sp. A15-44]	Synechococcus sp. A15-44	45.8	45.8	0.32	0.002	0.2778	173	WP_186513335.1
AtJASSY1	SRPBCC family protein [Synechococcus sp. AH-736-G20]	Synechococcus sp. AH-736-G20	45.8	45.8	0.32	0.002	0.2793	173	MDC3009815.1
AtJASSY1	MULTISPECIES: SRPBCC family protein [unclassified Synechococcus]	unclassified Synechococcus	45.8	45.8	0.32	0.002	0.2778	173	WP_186495810.1
AtJASSY1	SRPBCC family protein [Synechococcus sp. KORDI-100]	Synechococcus sp. KORDI-100	45.4	45.4	0.33	0.002	0.2545	156	WP_081858955.1
AtJASSY1	hypothetical protein SynTAK9802_01943 [Synechococcus sp. TAK9802]	Synechococcus sp. TAK9802	45.4	45.4	0.32	0.002	0.2778	154	QNI62225.1
AtJASSY1	hypothetical protein SynA1544_02185 [Synechococcus sp. A15-44]	Synechococcus sp. A15-44	45.4	45.4	0.32	0.002	0.2778	154	QNI65113.1
AtJASSY1	MULTISPECIES: SRPBCC family protein [unclassified Synechococcus]	unclassified Synechococcus	45.8	45.8	0.32	0.002	0.2778	173	WP_114988555.1
AtJASSY1	hypothetical protein SynRS9902_00973 [Synechococcus sp. RS9902]	Synechococcus sp. RS9902	45.4	45.4	0.32	0.002	0.2778	154	QNI96871.1
AtJASSY1	SRPBCC family protein [Cyanobacteriota bacterium]	Cyanobacteriota bacterium	45.4	45.4	0.33	0.002	0.2545	156	MEC8213644.1
AtJASSY1	SRPBCC family protein [Synechococcus sp. M16.1]	Synechococcus sp. M16.1	45.4	45.4	0.32	0.002	0.2778	173	WP_186540859.1
AtJASSY1	SRPBCC family protein [Synechococcus sp. N5]	Synechococcus sp. N5	45.4	45.4	0.32	0.002	0.2778	154	WP_244272159.1
AtJASSY1	SRPBCC family protein [Synechococcus sp. RS9902]	Synechococcus sp. RS9902	45.4	45.4	0.32	0.002	0.2778	173	WP_186510141.1
AtJASSY1	SRPBCC family protein [Synechococcus sp. MU1625]	Synechococcus sp. MU1625	45.4	45.4	0.32	0.002	0.2778	173	WP_226406252.1
AtJASSY1	SRPBCC family protein [Synechococcus sp. MU1643]	Synechococcus sp. MU1643	45.4	45.4	0.32	0.003	0.287	181	WP_226399130.1
AtJASSY1	SRPBCC family protein [Synechococcus sp. AH-707-B22]	Synechococcus sp. AH-707-B22	45.1	45.1	0.3	0.003	0.2647	165	MDB4486041.1
AtJASSY1	SRPBCC family protein [Synechococcus sp. MVIR-18-1]	Synechococcus sp. MVIR-18-1	45.1	45.1	0.3	0.003	0.2647	165	WP_186590512.1
AtJASSY1	SRPBCC family protein [Synechococcus sp. cluster2_bin.235]	Synechococcus sp. cluster2_bin.235	45.1	45.1	0.3	0.003	0.2647	165	MDG2215327.1
AtJASSY1	SRPBCC family protein [Synechococcus sp. SYN20]	Synechococcus sp. SYN20	45.1	45.1	0.3	0.003	0.2647	165	WP_186525471.1
AtJASSY1	SRPBCC family protein [Synechococcus sp. cluster3_bin.96]	Synechococcus sp. cluster3_bin.96	44.7	44.7	0.3	0.004	0.2647	165	MDG1059154.1
AtJASSY1	SRPBCC family protein [Parasynechococcus sp.]	Parasynechococcus sp.	45.1	45.1	0.32	0.004	0.2778	173	WP_392348040.1
AtJASSY1	SRPBCC family protein [Synechococcus sp. AH-224-G16]	Synechococcus sp. AH-224-G16	44.3	44.3	0.3	0.005	0.27	165	MDA9889382.1
AtJASSY1	SRPBCC family protein [Synechococcus sp. AH-229-G18]	Synechococcus sp. AH-229-G18	44.3	44.3	0.3	0.005	0.27	165	MDA9149019.1
AtJASSY1	hypothetical protein Syncc8109_2011 [Synechococcus sp. WH 8109]	Synechococcus sp. WH 8109	43.9	43.9	0.32	0.007	0.2778	154	AHF64354.1
AtJASSY1	SRPBCC family protein [Synechococcus sp. UW86]	Synechococcus sp. UW86	43.9	43.9	0.32	0.007	0.2778	173	WP_115161345.1
AtJASSY1	SRPBCC family protein [Synechococcus sp. WH 8109]	Synechococcus sp. WH 8109	43.9	43.9	0.32	0.008	0.2778	173	WP_025362439.1
AtJASSY1	SRPBCC family protein [Cyanobacteria bacterium MAG COS3_bin_20]	Cyanobacteria bacterium MAG COS3_bin_20	43.5	43.5	0.32	0.008	0.2778	154	MCY3908744.1
AtJASSY1	hypothetical protein SynPROS91_01003 [Synechococcus sp. PROS-9-1]	Synechococcus sp. PROS-9-1	43.5	43.5	0.3	0.011	0.2549	171	QNJ31387.1
AtJASSY1	SRPBCC family protein [Synechococcus sp.]	Synechococcus sp.	43.1	43.1	0.3	0.013	0.2549	165	MFL2512669.1
AtJASSY1	SRPBCC family protein [Synechococcus sp. PROS-9-1]	Synechococcus sp. PROS-9-1	43.1	43.1	0.3	0.013	0.2549	165	WP_186518724.1
AtJASSY1	SRPBCC family protein [Synechococcus sp.]	Synechococcus sp.	43.1	43.1	0.3	0.015	0.2549	165	MBC8169883.1
AtJASSY1	SRPBCC family protein [Synechococcus sp. SP2 MAG]	Synechococcus sp. SP2 MAG	42.7	42.7	0.3	0.021	0.2549	165	MDP7994191.1
AtJASSY1	SRPBCC family protein [Synechococcus sp. ChBW.bin.23]	Synechococcus sp. ChBW.bin.23	42.4	42.4	0.3	0.021	0.2549	165	MEJ6585635.1
AtJASSY1	oligoketide cyclase [Synechococcus sp. NP17]	Synechococcus sp. NP17	42.4	42.4	0.3	0.023	0.2549	165	MBT67055.1
AtJASSY1	SRPBCC family protein [Synechococcus sp. CC9616]	Synechococcus sp. CC9616	42	42	0.33	0.034	0.2455	157	WP_051411065.1
AtJASSY1	MULTISPECIES: SRPBCC family protein [Prochlorococcus]	Prochlorococcus	42	42	0.35	0.035	0.2881	166	WP_036903628.1
AtJASSY1	oligoketide cyclase [Synechococcus sp. SAT82]	Synechococcus sp. SAT82	41.6	41.6	0.33	0.039	0.2636	155	MAX88273.1
Bacteria
AtJASSY1	hypothetical protein [bacterium]	bacterium	103	103	0.54	4e-21	0.36	301	MEO2191775.1
AtJASSY2	hypothetical protein [bacterium]	bacterium	74.7	74.7	0.58	7e-11	0.3143	301	MEO2191775.1

### Sheet: Jassy_Jassy2
Table S2b. BLASToutput against in-house database with AtJASSY1 and AtJASSY2 protein sequences as query. An e-value cutoff of 10^-7 was applied and the data has been filtered to only retain one hit (with best e-value) per identifier.
Query ID	Hit ID	% Identity	Alignment length	no. mismatches	no. gap openings	start of alignment query	end of alignment query	start of alignment subject	end of alignment subject	e-value	Bit score
AT1G70480.2_Jassy	AagrBONN_evm.model.Sc2ySwM_344.4112.1	45.635	252	118	4	54	305	64	296	3.26e-71	229
AT1G70480.2_Jassy	AagrOXF_evm.model.utg000097l.51.1	45.635	252	118	4	54	305	64	296	3.26e-71	229
AT1G23560.1_Jassy2	AL1G37270.t1	47.445	274	124	7	26	286	3	269	3.14e-74	234
AT1G23560.1_Jassy2	AL1G37320.t1	93.093	333	22	1	1	332	1	333	0	620
AT1G23560.1_Jassy2	AL1G37330.t1	46.494	271	131	6	25	285	1	267	1.93e-72	230
AT1G23560.1_Jassy2	AL1G37340.t1	41.791	268	135	7	26	277	3	265	7.86e-57	190
AT1G23560.1_Jassy2	AL1G37350.t1	47.162	229	104	7	38	257	1	221	8.53e-60	196
AT1G23560.1_Jassy2	AL1G37370.t1	45.946	222	105	6	69	277	11	230	1.03e-59	196
AT1G23560.1_Jassy2	AL1G37380.t1	33.155	187	91	3	26	179	3	188	2.28e-23	99.4
AT1G23560.1_Jassy2	AL1G37390.t2	41.176	136	65	5	26	150	3	134	1.29e-18	85.1
AT1G23560.1_Jassy2	AL1G37400.t1	46.816	267	128	4	26	285	3	262	9.7e-71	224
AT1G23560.1_Jassy2	AL1G37410.t1	47.97	271	128	5	26	285	3	271	4.3e-79	246
AT1G23560.1_Jassy2	AL1G37420.t1	42.182	275	133	10	26	286	3	265	1.57e-64	209
AT1G23560.1_Jassy2	AL1G37430.t1	50.579	259	112	6	26	275	3	254	1.21e-77	242
AT1G23560.1_Jassy2	AL1G37440.t1	47.529	263	121	7	26	275	3	261	7.44e-69	220
AT1G70480.2_Jassy	AL2G29850.t1	94.688	320	17	0	19	338	1	320	0	593
AT1G23560.1_Jassy2	AL4G22700.t1	40.878	296	131	7	25	277	2	296	2.45e-54	184
AT1G70480.2_Jassy	Amborella_trichpoda_v1.0_scaffold00096.86	56.604	265	106	3	40	299	25	285	1.27e-102	308
AT1G70480.2_Jassy	Apun_evm.model.utg000028l.760.1	44.314	255	131	3	52	305	67	311	7.42e-73	233
AT1G23560.1_Jassy2	AT1G23510	43.085	188	87	7	26	200	3	183	1.29e-33	126
AT1G23560.1_Jassy2	AT1G23520	46.125	271	125	5	26	286	3	262	1.05e-77	242
AT1G23560.1_Jassy2	AT1G23560	100	332	0	0	1	332	1	332	0	691
AT1G23560.1_Jassy2	AT1G23570	37.5	280	127	4	25	297	1	239	1.61e-51	175
AT1G23560.1_Jassy2	AT1G23580	44.906	265	139	4	26	285	3	265	1.33e-71	228
AT1G23560.1_Jassy2	AT1G23590	46.119	219	101	7	38	247	1	211	1.29e-54	181
AT1G23560.1_Jassy2	AT1G23600	50	270	118	6	26	285	3	265	5.13e-82	253
AT1G23560.1_Jassy2	AT1G23640	45.946	259	126	4	34	285	171	422	3.56e-66	218
AT1G23560.1_Jassy2	AT1G23660	46.667	270	124	6	26	285	3	262	1.21e-75	237
AT1G23560.1_Jassy2	AT1G23670	44.689	273	127	10	26	286	3	263	8.1e-70	222
AT1G23560.1_Jassy2	AT1G23690	47.126	261	123	6	26	274	3	260	2.12e-74	234
AT1G70480.2_Jassy	AT1G70480	100	338	0	0	1	338	1	338	0	701
AT1G23560.1_Jassy2	AT2G27670	42.857	280	127	7	27	277	4	279	1.24e-61	202
AT1G70480.2_Jassy	Azfi_s0002.g001090	49.115	226	105	3	82	301	46	267	3.06e-64	208
AT1G70480.2_Jassy	Azfi_s0049.g030782	35.096	208	110	3	89	296	41	223	1.21e-36	136
AT1G70480.2_Jassy	Azfi_s0049.g030783	42.708	192	100	1	105	296	33	214	4.31e-47	163
AT1G23560.1_Jassy2	Bol008669	40.86	279	142	7	26	285	3	277	4.27e-60	198
AT1G23560.1_Jassy2	Bol008670	41.429	280	139	7	26	285	3	277	2.41e-60	199
AT1G23560.1_Jassy2	Bol008672	35.577	104	42	3	26	129	3	81	5.07e-08	55.1
AT1G23560.1_Jassy2	Bol008673	39.716	282	145	8	26	286	3	280	4.12e-59	196
AT1G23560.1_Jassy2	Bol008675	79.18	317	62	3	20	332	221	537	6.49e-176	502
AT1G23560.1_Jassy2	Bol012275	75	292	68	2	43	332	95	383	1.34e-145	419
AT1G23560.1_Jassy2	Bol012276	36.667	210	110	6	43	237	129	330	3.43e-31	124
AT1G23560.1_Jassy2	Bol012278	42.857	203	91	5	88	277	9	199	1.85e-44	155
AT1G70480.2_Jassy	Bol033000	84.112	321	40	3	21	338	6	318	0	527
AT1G23560.1_Jassy2	Bol036298	35.094	265	125	4	26	287	3	223	1e-43	154
AT1G23560.1_Jassy2	Bol044543	37.091	275	146	9	26	285	3	265	2.14e-43	154
AT1G70480.2_Jassy	Bradi4g28170.1.p	60.769	260	94	2	80	331	66	325	6.71e-114	337
AT1G23560.1_Jassy2	Brara.G00970.1.p	73.054	334	74	4	1	332	1	320	2.14e-159	452
AT1G23560.1_Jassy2	Brara.G00971.1.p	37.785	307	141	8	25	284	1	304	1.89e-56	190
AT1G23560.1_Jassy2	Brara.G00972.1.p	39.057	297	134	7	26	277	3	297	4.52e-60	199
AT1G23560.1_Jassy2	Brara.G00973.1.p	43.529	255	93	6	27	275	4	213	2.48e-58	191
AT1G70480.2_Jassy	Brara.G02968.1.p	82.317	328	47	3	14	338	1	320	0	526
AT1G23560.1_Jassy2	Brara.H02202.1.p	40.693	231	126	5	69	289	193	422	4.86e-50	176
AT1G23560.1_Jassy2	Brara.H02204.1.p	42.857	273	142	6	26	285	3	274	1.43e-64	209
AT1G23560.1_Jassy2	Brara.H02205.1.p	41.176	272	135	7	26	277	3	269	6.68e-58	193
AT1G23560.1_Jassy2	Brara.H02206.1.p	40.357	280	143	7	26	285	3	278	5.32e-59	196
AT1G23560.1_Jassy2	Brara.I00674.1.p	40.59	271	143	6	26	285	3	266	1.34e-61	202
AT1G23560.1_Jassy2	Brara.I02778.1.p	36.331	278	149	8	26	286	3	269	1.03e-47	166
AT1G23560.1_Jassy2	Brara.I03219.1.p	39.493	276	145	8	26	286	3	271	4.96e-50	171
AT1G23560.1_Jassy2	Brara.I03223.1.p	38.743	191	105	4	108	286	1	191	1.7e-34	129
AT1G23560.1_Jassy2	Brara.I04205.1.p	36.957	276	147	10	26	286	3	266	5.56e-45	158
AT1G23560.1_Jassy2	Brara.K00542.1.p	79.667	300	57	3	37	332	1	300	1.94e-167	471
AT1G23560.1_Jassy2	Cagra.0605s0049.1.p	56.338	142	61	1	137	277	224	365	2.85e-47	167
AT1G23560.1_Jassy2	Cagra.0605s0050.1.p	35.714	266	100	9	26	286	3	202	1.83e-40	144
AT1G23560.1_Jassy2	Cagra.0605s0051.1.p	45.926	270	126	6	26	285	3	262	2.22e-73	231
AT1G23560.1_Jassy2	Cagra.0605s0052.1.p	42.424	264	105	5	26	285	3	223	2.86e-58	191
AT1G23560.1_Jassy2	Cagra.0605s0053.1.p	43.019	265	102	5	26	285	224	444	5.9e-57	194
AT1G23560.1_Jassy2	Cagra.0605s0054.1.p	41.667	288	131	5	26	277	3	289	3.8e-60	198
AT1G23560.1_Jassy2	Cagra.0605s0055.1.p	42.412	257	102	4	30	285	4	215	4.82e-57	188
AT1G23560.1_Jassy2	Cagra.0605s0056.1.p	52.817	142	66	1	137	277	42	183	2.12e-45	157
AT1G23560.1_Jassy2	Cagra.0605s0057.1.p	37.778	270	114	5	26	285	3	228	1.96e-48	167
AT1G23560.1_Jassy2	Cagra.0605s0058.1.p	85.976	328	45	1	1	327	1	328	0	574
AT1G23560.1_Jassy2	Cagra.0605s0062.1.p	44.487	263	94	5	28	286	5	219	9.82e-65	207
AT1G23560.1_Jassy2	Cagra.0605s0063.1.p	35.714	266	111	9	26	286	3	213	4.56e-41	146
AT1G70480.2_Jassy	Cagra.1777s0024.1.p	93.116	276	19	0	62	337	1	276	0	518
AT1G23560.1_Jassy2	Cagra.2968s0017.1.p	40.075	267	127	7	26	277	3	251	1.02e-44	157
AT1G70480.2_Jassy	Catmophyticus_Chrsp51S06529	38.125	160	76	3	115	273	586	723	2.68e-27	117
AT1G70480.2_Jassy	Catmophyticus_Chrsp51S06530	37.436	195	97	4	105	296	78	250	2.52e-36	137
AT1G70480.2_Jassy	Cbraunii_g38945_t1	46.86	207	108	1	96	302	146	350	1.41e-52	184
AT1G70480.2_Jassy	Cbraunii_g5660_t1	50	100	50	0	101	200	46	145	2.56e-20	90.5
AT1G70480.2_Jassy	Ceric.18G002800.1.p	46.734	199	103	2	107	305	42	237	2.19e-52	177
AT1G70480.2_Jassy	Ceric.39G023000.1.p	48.996	249	123	2	49	297	33	277	6.33e-74	234
AT1G70480.2_Jassy	Cpapaya_model.supercontig_69.58	61.145	332	110	5	23	336	2	332	1.32e-129	377
AT1G70480.2_Jassy	Cre01.g033150.t1.2	29.245	212	133	3	101	295	18	229	8.89e-19	89.4
AT1G70480.2_Jassy	Cre10.g443500.t1.2	31.176	170	94	5	130	298	140	287	1.59e-08	59.7
AT1G23560.1_Jassy2	Cre13.g566750.t1.2	26.633	199	128	5	96	291	55	238	8.32e-14	75.9
AT1G70480.2_Jassy	Csubellipsoidea_33050	24.862	181	104	5	120	299	87	236	9.34e-11	65.9
AT1G70480.2_Jassy	Csubellipsoidea_43073	36.364	209	123	3	101	299	3	211	6.99e-35	131
AT1G70480.2_Jassy	Csubellipsoidea_48533	34.426	183	92	4	115	297	57	211	6.27e-20	92.4
AT1G23560.1_Jassy2	Csubellipsoidea_58346	27	200	117	5	96	287	31	209	2.1e-14	77.4
AT1G70480.2_Jassy	Gnetum_montanum_TnS000226197t01	64.352	216	77	0	82	297	70	285	8.35e-103	308
AT1G70480.2_Jassy	Gohir.A01G161600.1.p	60.828	314	110	3	37	337	16	329	2.42e-132	384
AT1G70480.2_Jassy	Gohir.A05G314100.1.p	61.89	328	106	6	25	337	11	334	7.61e-121	355
AT1G70480.2_Jassy	Gohir.A12G143400.1.p	61.3	323	111	4	25	333	9	331	1.51e-131	382
AT1G70480.2_Jassy	Gohir.D01G149000.1.p	60.815	319	112	3	32	337	11	329	3.39e-133	386
AT1G70480.2_Jassy	Gohir.D05G315600.1.p	60.303	330	108	6	25	337	9	332	2.04e-118	349
AT1G70480.2_Jassy	Gohir.D12G148100.1.p	61.92	323	109	4	25	333	9	331	3.91e-131	381
AT1G70480.2_Jassy	Itaiw_v1_scaffold_12_t10388-RA	50.877	228	93	4	79	300	50	264	9.43e-73	231
AT1G70480.2_Jassy	Itaiw_v1_scaffold_4_t04079-RA	43.689	206	91	3	98	296	39	226	3.83e-51	173
AT1G70480.2_Jassy	kfl00189_0040_v1.1	29.798	198	108	7	103	293	5	178	2.35e-13	72.4
AT1G70480.2_Jassy	kfl00257_0050_v1.1	48.731	197	87	3	101	297	97	279	8.67e-54	184
AT1G70480.2_Jassy	kfl00368_0060_v1.1	30.097	206	111	8	104	300	24	205	1.24e-17	84.7
AT1G70480.2_Jassy	kfl00801_0010_v1.1	28.571	182	105	4	117	294	23	183	2.23e-12	69.7
AT1G70480.2_Jassy	Mapoly0003s0242.1.p	45.026	191	98	2	107	296	35	219	2e-51	175
AT1G70480.2_Jassy	Mapoly0075s0073.1.p	42.857	266	136	2	48	311	24	275	1.85e-71	228
AT1G70480.2_Jassy	Mapoly0081s0072.1.p	29.775	178	96	6	131	307	121	270	1.28e-13	74.7
AT1G70480.2_Jassy	Mesotaenium_ME000413S07062	46.522	230	111	1	88	305	182	411	1.21e-65	218
AT1G70480.2_Jassy	Mesvi2066S04112	33.6	125	60	2	165	289	711	812	3.99e-10	65.9
AT1G70480.2_Jassy	Nicotiana_tabacum_XP_016439841.1	58.333	324	126	3	23	337	7	330	1.45e-128	375
AT1G70480.2_Jassy	Nicotiana_tabacum_XP_016439842.1	58.333	324	126	3	23	337	7	330	1.45e-128	375
AT1G70480.2_Jassy	Nicotiana_tabacum_XP_016439843.1	58.333	324	126	3	23	337	7	330	1.45e-128	375
AT1G70480.2_Jassy	Nicotiana_tabacum_XP_016450653.1	59.355	310	116	4	23	324	7	314	6e-125	365
AT1G70480.2_Jassy	Nicotiana_tabacum_XP_016450654.1	59.355	310	116	4	23	324	7	314	6e-125	365
AT1G70480.2_Jassy	Nicotiana_tabacum_XP_016450655.1	59.355	310	116	4	23	324	7	314	6e-125	365
AT1G70480.2_Jassy	Osativa_LOC_Os09g15835.1	52.787	305	130	4	41	331	13	317	1.38e-111	331
AT1G70480.2_Jassy	Pabies_MA_10427465g0010	56.863	255	103	1	50	297	26	280	2.58e-104	313
AT1G70480.2_Jassy	Penium_pm000997.t1	28.906	128	83	4	107	233	4	124	9.14e-08	57.4
AT1G70480.2_Jassy	Penium_pm001213g0010	30	150	84	7	107	246	4	142	3.83e-08	58.2
AT1G70480.2_Jassy	Penium_pm001587g0010	51.678	149	72	0	89	237	71	219	3.34e-42	157
AT1G70480.2_Jassy	Penium_pm003816g0050	50.794	63	31	0	89	151	7	69	8.12e-16	75.5
AT1G70480.2_Jassy	Penium_pm004056g0020	35.897	117	74	1	109	224	55	171	2.29e-11	69.3
AT1G70480.2_Jassy	Penium_pm005723.t2	27.711	166	91	4	125	289	141	278	5.22e-14	76.3
AT1G70480.2_Jassy	Penium_pm005771g0010	55.046	109	49	0	89	197	142	250	1.05e-32	126
AT1G70480.2_Jassy	Penium_pm006309g0040	51.724	87	42	0	151	237	6	92	2.15e-17	85.5
AT1G70480.2_Jassy	Penium_pm007252g0020	27.027	148	79	4	125	271	10	129	1.04e-11	68.6
AT1G70480.2_Jassy	Pp3c1_10570V3.1.p	49.213	254	116	4	84	334	75	318	5.55e-76	240
AT1G70480.2_Jassy	Pp3c13_11580V3.1.p	26.923	182	105	5	115	295	84	238	1.73e-14	76.6
AT1G70480.2_Jassy	Pp3c15_5040V3.1.p	46.715	274	123	6	77	338	68	330	4.05e-68	220
AT1G70480.2_Jassy	Pp3c2_10400V3.1.p	46.215	251	110	2	63	306	42	274	1.21e-65	213
AT1G70480.2_Jassy	Pp3c26_13080V3.1.p	43.842	203	101	3	94	296	27	216	8.07e-51	172
AT1G70480.2_Jassy	Pp3c26_13490V3.1.p	26.374	182	106	5	115	295	74	228	9.9e-12	68.6
AT1G70480.2_Jassy	Pp3c6_270V3.1.p	41.885	191	108	2	107	296	115	303	9.44e-44	157
AT1G70480.2_Jassy	Pp3c7_10110V3.1.p	26.882	186	108	5	115	299	74	232	1.66e-17	84.7
AT1G70480.2_Jassy	Pp3c7_20050V3.1.p	44.211	95	52	1	85	178	27	121	3.33e-17	81.3
AT1G70480.2_Jassy	Sacu_v1.1_s0022.g008695	46.632	193	88	1	107	299	30	207	6.03e-51	172
AT1G70480.2_Jassy	Sacu_v1.1_s0217.g026086	50.439	228	108	3	80	307	47	269	3.49e-75	236
AT1G70480.2_Jassy	Smoel_82450	49.378	241	106	1	92	332	1	225	2.24e-80	248
AT1G70480.2_Jassy	Smuscicola_SM000092S24502	27.174	184	107	4	115	297	34	191	2.1e-12	70.1
AT1G70480.2_Jassy	Smuscicola_SM000185S04030	47.02	151	80	0	84	234	50	200	1.39e-45	163
AT1G70480.2_Jassy	Smuscicola_SM000218S06599	27.174	184	107	4	115	297	107	264	2.19e-12	71.2
AT1G70480.2_Jassy	Smuscicola_SM000245S08169	48.299	147	75	1	88	234	54	199	1.27e-43	158
AT1G70480.2_Jassy	Solyc01g008010.3.1	59.295	312	113	4	23	324	7	314	1.33e-124	364
AT1G70480.2_Jassy	Sphfalx0014s0234.1.p	41.009	317	140	6	48	334	30	329	6.2e-72	231
AT1G70480.2_Jassy	Sphfalx0044s0003.1.p	54.206	214	87	2	86	299	87	289	5.72e-77	243
AT1G70480.2_Jassy	Sphfalx0050s0033.1.p	28.421	190	102	6	115	299	99	259	2.49e-15	79.3
AT1G70480.2_Jassy	Sphfalx0092s0040.1.p	35.808	229	138	4	74	296	9	234	1.39e-38	141
AT1G70480.2_Jassy	Sphfalx0109s0014.1.p	26.923	182	105	5	121	301	79	233	6.23e-09	60.5
AT1G70480.2_Jassy	Sphfalx0145s0008.1.p	44.39	205	103	2	92	296	33	226	1.94e-54	182
AT1G70480.2_Jassy	Sphfalx0413s0003.1.p	43.842	203	103	1	94	296	26	217	1.94e-52	176
AT1G70480.2_Jassy	Thec_cacao_02G252000.1.p	62.654	324	110	3	25	337	16	339	4.64e-127	371
AT1G70480.2_Jassy	Traes_5AL_746CB9781.1	50.769	130	56	1	210	331	1	130	2.44e-41	145
AT1G70480.2_Jassy	Traes_5AL_99EC501FE.1	60.563	71	28	0	81	151	68	138	3.58e-25	103
AT1G70480.2_Jassy	Traes_5BL_6481FCA58.1	47.619	252	124	1	89	332	77	328	2.74e-80	251
AT1G70480.2_Jassy	Traes_5DL_925EE492F.1	48	250	122	1	90	331	1	250	2.78e-80	249
AT1G70480.2_Jassy	Umutabilis_UM058_0005.1	26.866	201	140	5	109	304	30	228	5.32e-12	70.1
AT1G70480.2_Jassy	Umutabilis_UM101_0024.1	26.923	182	121	4	125	299	35	211	9.56e-13	72.4
AT1G70480.2_Jassy	Vocar.0001s0996.1.p	29.333	225	128	4	101	295	18	241	3.54e-21	96.3
AT1G23560.1_Jassy2	Vocar.0001s1607.1.p	28	200	126	4	95	291	80	264	5.36e-14	77
AT1G70480.2_Jassy	Vocar.0082s0015.1.p	37.5	96	54	3	129	221	121	213	1.03e-08	60.5

### Sheet: OEP21A_B
Table S2c. BLASToutput against in-house database with AtOEP21A and AtOEP21B protein sequences as query. An e-value cutoff of 10^-7 was applied and the data has been filtered to only retain one hit (with best e-value) per identifier.
Query ID	Hit ID	% Identity	Alignment length	no. mismatches	no. gap openings	start of alignment query	end of alignment query	start of alignment subject	end of alignment subject	e-value	Bit score
AT1G76405.2_OEP21B_OEP2	AagrBONN_evm.model.Sc2ySwM_344.4857.1	36.62	142	89	1	1	141	1	142	1.56e-27	104	0
AT1G76405.2_OEP21B_OEP2	AagrBONN_evm.model.Sc2ySwM_344.4857.2	41.071	168	98	1	1	167	1	168	1.57e-43	145	0
AT1G76405.2_OEP21B_OEP2	AagrBONN_evm.model.Sc2ySwM_344.4857.3	36.62	142	89	1	1	141	1	142	1.56e-27	104	0
AT1G76405.2_OEP21B_OEP2	AagrBONN_evm.model.Sc2ySwM_344.4857.4	36.62	142	89	1	1	141	1	142	1.56e-27	104	0
AT1G20816.1	AagrBONN_evm.model.Sc2ySwM_362.1823.1	31.977	172	110	3	1	167	1	170	2.61e-23	94.4	0
AT1G76405.2_OEP21B_OEP2	AagrOXF_evm.model.utg000005l.329.1	41.071	168	98	1	1	167	35	202	6.9e-43	145	0
AT1G20816.1	AagrOXF_evm.model.utg000116l.265.1	31.977	172	110	3	1	167	1	170	2.61e-23	94.4	0
AT1G20816.1	AL1G33820.t1	95.808	167	7	0	1	167	1	167	2.01e-120	340	0
AT1G76405.2_OEP21B_OEP2	AL2G36510.t1	96.407	167	6	0	1	167	1	167	1.48e-121	343	0
AT1G20816.1	Amborella_trichpoda_v1.0_scaffold00044.86	49.405	168	83	2	1	167	1	167	7.09e-53	169	0
AT1G76405.2_OEP21B_OEP2	Apun_evm.model.utg000051l.790.1	41.071	168	98	1	1	167	1	168	2.4e-43	145	0
AT1G20816.1	Apun_evm.model.utg000103l.205.1	32.558	172	109	3	1	167	1	170	5.92e-25	98.6	0
AT1G20816.1	AT1G20816	100	167	0	0	1	167	1	167	3.37e-125	352	0
AT1G76405.2_OEP21B_OEP2	AT1G76405	100	167	0	0	1	167	1	167	2.58e-126	355	0
AT1G76405.2_OEP21B_OEP2	Azfi_s0019.g015302	38.971	136	82	1	33	167	186	321	4.59e-30	115	0
AT1G76405.2_OEP21B_OEP2	Azfi_s0117.g046455	39.13	138	83	1	31	167	3	140	3.23e-32	116	0
AT1G20816.1	Bathy17g00040	31.461	178	107	5	1	167	1	174	8.75e-19	82.8	0
AT1G20816.1	Bol026986	69.461	167	26	1	1	167	1	142	5.31e-78	232	0
AT1G76405.2_OEP21B_OEP2	Bol027637	89.222	167	18	0	1	167	1	167	1.34e-113	323	0
AT1G76405.2_OEP21B_OEP2	Bol031936	84.874	119	18	0	49	167	1	119	1.31e-72	218	0
AT1G76405.2_OEP21B_OEP2	Bol039861	83.234	167	25	1	1	167	1	164	8.94e-104	298	0
AT1G76405.2_OEP21B_OEP2	Bradi3g60780.1.p	44.92	187	83	6	1	167	3	189	1.34e-46	154	0
AT1G20816.1	Brara.F01483.1.p	82.036	167	30	0	1	167	1	167	1.36e-102	295	0
AT1G76405.2_OEP21B_OEP2	Brara.G02186.1.p	83.832	167	24	1	1	167	1	164	5.83e-104	298	0
AT1G76405.2_OEP21B_OEP2	Brara.G03436.1.p	89.222	167	18	0	1	167	1	167	1.58e-114	325	0
AT1G76405.2_OEP21B_OEP2	Cagra.0799s0112.1.p	94.611	167	9	0	1	167	1	167	5.45e-121	342	0
AT1G20816.1	Cagra.6160s0016.1.p	92.216	167	13	0	1	167	1	167	1.72e-116	330	0
AT1G20816.1	Catmophyticus_Chrsp4S06421	36.095	169	106	2	1	167	1	169	4.87e-29	108	0
AT1G20816.1	Cbraunii_g44541_t1	28.571	168	118	2	1	167	1	167	7.9e-22	90.5	0
AT1G76405.2_OEP21B_OEP2	Ceric.01G077400.1.p	38.095	168	103	1	1	167	1	168	2.57e-37	130	0
AT1G76405.2_OEP21B_OEP2	Cpapaya_model.supercontig_26.151	61.538	169	63	1	1	167	1	169	1.79e-81	242	0
AT1G76405.2_OEP21B_OEP2	Csubellipsoidea_55055	26.02	196	115	4	1	167	1	195	1.74e-14	72	0
AT1G76405.2_OEP21B_OEP2	Gnetum_montanum_TnS000926237t02	34.706	170	108	3	1	167	1	170	7.53e-34	121	0
AT1G76405.2_OEP21B_OEP2	Gohir.A05G177800.1.p	60.479	167	66	0	1	167	1	167	7.12e-76	228	0
AT1G76405.2_OEP21B_OEP2	Gohir.D05G181200.1.p	60.479	167	66	0	1	167	1	167	2.43e-75	226	0
AT1G76405.2_OEP21B_OEP2	Itaiw_v1_scaffold_91_t36807-RA	42.529	174	93	3	1	167	1	174	1.16e-41	141	0
AT1G20816.1	kfl00084_0250_v1.1	32.203	177	107	5	1	167	5	178	6.36e-21	88.2	0
AT1G76405.2_OEP21B_OEP2	kfl00185_0080_v1.1	24.103	195	120	5	1	167	6	200	1.61e-08	55.8	0
AT1G76405.2_OEP21B_OEP2	Mapoly0001s0026.1.p	41.667	168	97	1	1	167	1	168	5.5e-43	144	0
AT1G76405.2_OEP21B_OEP2	Mesotaenium_ME000206S02975	35.028	177	105	2	1	167	1	177	1.03e-34	123	0
AT1G20816.1	Mesvi250S04583	39.64	111	65	2	59	167	144	254	1.94e-17	80.9	0
AT1G20816.1	Micromonas_pusilla_68528	40.237	169	93	3	1	167	1	163	1.44e-33	120	0
AT1G20816.1	Micromonas_sp_93885	40	170	99	3	1	167	1	170	3.81e-32	117	0
AT1G76405.2_OEP21B_OEP2	Nicotiana_tabacum_XP_016499678.1	60.714	168	65	1	1	167	1	168	5.51e-71	215	0
AT1G76405.2_OEP21B_OEP2	Nicotiana_tabacum_XP_016502663.1	61.31	168	64	1	1	167	1	168	3.53e-72	218	0
AT1G20816.1	Olucimarinus_35457	35.795	176	104	3	1	167	1	176	6.2e-28	106	0
AT1G76405.2_OEP21B_OEP2	Osativa_LOC_Os02g58550.2	41.081	185	91	3	1	167	1	185	1.13e-46	154	0
AT1G76405.2_OEP21B_OEP2	Pabies_MA_104176g0010	41.071	168	98	1	1	167	1	168	2.27e-45	150	0
AT1G76405.2_OEP21B_OEP2	Penium_pm023188.t1	32.967	182	107	4	1	167	1	182	4.2e-26	102	0
AT1G76405.2_OEP21B_OEP2	Pp3c16_8850V3.1.p	41.071	168	98	1	1	167	1	168	1.1e-41	141	0
AT1G20816.1	Pp3c5_19490V3.1.p	31.737	167	76	2	1	167	1	129	7.59e-24	94.4	0
AT1G76405.2_OEP21B_OEP2	Sacu_v1.1_s0024.g008964	36.905	168	105	1	1	167	1	168	3.31e-40	137	0
AT1G20816.1	Smoel_91891	32.24	183	78	3	31	167	1	183	4.47e-24	96.7	0
AT1G20816.1	Smoel_94465	33.951	162	82	2	31	167	1	162	4.88e-23	93.6	0
AT1G76405.2_OEP21B_OEP2	Smuscicola_SM000005S17306	30.952	168	115	1	1	167	1	168	1.23e-24	97.8	0
AT1G76405.2_OEP21B_OEP2	Smuscicola_SM000060S19651	30.952	168	115	1	1	167	1	168	7.65e-25	98.2	0
AT1G76405.2_OEP21B_OEP2	Solyc04g082680.3.1	60.479	167	66	0	1	167	1	167	2.26e-73	221	0
AT1G76405.2_OEP21B_OEP2	Sphfalx0082s0054.1.p	38.69	168	102	1	1	167	1	168	1.63e-41	140	0
AT1G76405.2_OEP21B_OEP2	Sphfalx0438s0002.1.p	39.881	168	100	1	1	167	1	168	8.32e-43	144	0
AT1G76405.2_OEP21B_OEP2	Thec_cacao_08G064000.1.p	62.874	167	62	0	1	167	1	167	7.73e-79	235	0
AT1G76405.2_OEP21B_OEP2	Traes_6AL_27E51A742.1	45.087	173	89	2	1	167	60	232	9.06e-50	164	0
AT1G76405.2_OEP21B_OEP2	Traes_6BL_20CA191B4.1	44.516	155	86	0	13	167	2	156	1.49e-48	158	0
AT1G76405.2_OEP21B_OEP2	Traes_6DL_87C2CC844.1	43.353	173	92	1	1	167	64	236	7.92e-50	164	0

### Sheet: OEP24A_B
Table S2d. BLASToutput against in-house database with AtOEP24A and AtOEP24B protein sequences as query. An e-value cutoff of 10^-7 was applied and the data has been filtered to only retain one hit (with best e-value) per identifier.
Query ID	Hit ID	% Identity	Alignment length	no. mismatches	no. gap openings	start of alignment query	end of alignment query	start of alignment subject	end of alignment subject	e-value	Bit score
AT5G42960.1_OEP24B	AagrBONN_evm.model.Sc2ySwM_344.1605.1	40.758	211	123	2	4	213	10	219	8.04e-57	183
AT5G42960.1_OEP24B	AagrBONN_evm.model.Sc2ySwM_344.1605.2	40.758	211	123	2	4	213	3	212	5.27e-57	183
AT5G42960.1_OEP24B	AagrBONN_evm.model.Sc2ySwM_344.1605.3	40.758	211	123	2	4	213	3	212	5.27e-57	183
AT5G42960.1_OEP24B	AagrBONN_evm.model.Sc2ySwM_344.1605.4	43.011	186	105	1	4	188	3	188	2.64e-53	173
AT1G45170.1_OEP24A	AagrBONN_evm.model.Sc2ySwM_344.1605.5	35	140	90	1	74	213	1	139	2.15e-26	102
AT1G45170.1_OEP24A	AagrBONN_evm.model.Sc2ySwM_344.1605.6	35	140	90	1	74	213	1	139	2.15e-26	102
AT5G42960.1_OEP24B	AagrBONN_evm.model.Sc2ySwM_344.1605.7	43.011	186	105	1	4	188	3	188	2.64e-53	173
AT1G45170.1_OEP24A	AagrBONN_evm.model.Sc2ySwM_344.1605.8	35	140	90	1	74	213	1	139	2.15e-26	102
AT5G42960.1_OEP24B	AagrOXF_evm.model.utg000006l.181.1	40.758	211	123	2	4	213	10	219	8.04e-57	183
AT5G42960.1_OEP24B	AagrOXF_evm.model.utg000006l.181.2	40.758	211	123	2	4	213	3	212	5.27e-57	183
AT5G42960.1_OEP24B	AagrOXF_evm.model.utg000006l.181.3	43.011	186	105	1	4	188	3	188	2.64e-53	173
AT1G45170.1_OEP24A	AagrOXF_evm.model.utg000006l.181.4	35	140	90	1	74	213	1	139	2.15e-26	102
AT1G45170.1_OEP24A	AagrOXF_evm.model.utg000006l.181.5	35	140	90	1	74	213	1	139	2.15e-26	102
AT5G42960.1_OEP24B	AagrOXF_evm.model.utg000006l.181.6	43.011	186	105	1	4	188	3	188	2.64e-53	173
AT1G45170.1_OEP24A	AagrOXF_evm.model.utg000006l.181.7	35	140	90	1	74	213	1	139	2.15e-26	102
AT5G42960.1_OEP24B	AagrOXF_evm.model.utg000006l.181.8	40.758	211	123	2	4	213	3	212	5.27e-57	183
AT1G45170.1_OEP24A	AL1G52820.t1	92.925	212	15	0	2	213	1	212	2.49e-149	417
AT5G42960.1_OEP24B	AL8G17810.t1	95.775	213	9	0	1	213	1	213	6.03e-155	431
AT1G45170.1_OEP24A	Amborella_trichpoda_v1.0_scaffold00059.93	42.781	187	105	2	2	187	1	186	7.95e-50	164
AT5G42960.1_OEP24B	Apun_evm.model.utg000258l.57.1	42.18	211	120	2	4	213	15	224	3.32e-58	187
AT1G45170.1_OEP24A	AT1G45170	100	213	0	0	1	213	1	213	1.75e-159	442
AT5G42960.1_OEP24B	AT5G42960	100	213	0	0	1	213	1	213	1.53e-159	443
AT1G45170.1_OEP24A	Azfi_s0175.g056007	47.005	217	109	3	2	213	7	222	7.36e-61	193
AT5G42960.1_OEP24B	Bol015234	81.69	213	37	2	3	213	2	214	2.26e-129	367
AT5G42960.1_OEP24B	Bol036861	86.111	180	24	1	35	213	1	180	3.09e-115	330
AT5G42960.1_OEP24B	Bradi1g01047.1.p	44.068	236	107	4	3	213	1	236	2.36e-67	210
AT5G42960.1_OEP24B	Brara.B02492.1.p	85.849	212	29	1	3	213	2	213	5.4e-137	386
AT5G42960.1_OEP24B	Brara.F03829.1.p	81.604	212	38	1	3	213	1	212	8.85e-130	367
AT5G42960.1_OEP24B	Cagra.1957s0007.1.p	91.549	213	18	0	1	213	1	213	4.38e-148	414
AT1G45170.1_OEP24A	Cagra.20650s0001.1.p	87.73	163	20	0	51	213	1	163	2.62e-107	309
AT5G42960.1_OEP24B	Catmophyticus_Chrsp17S02530	25.51	196	144	2	15	209	20	214	1.19e-14	74.3
AT5G42960.1_OEP24B	Cbraunii_g28516_t1	28.261	230	144	5	5	213	4	233	1.44e-25	103
AT1G45170.1_OEP24A	Cbraunii_g49402_t1	32.735	223	137	5	1	211	1	222	1.24e-31	119
AT1G45170.1_OEP24A	Ceric.35G029200.1.p	46.948	213	112	1	1	213	1	212	8.95e-63	198
AT5G42960.1_OEP24B	Cpapaya_model.supercontig_1379.5	55.556	180	78	1	1	178	1	180	1.63e-71	219
AT5G42960.1_OEP24B	Cpapaya_model.supercontig_2093.1	55.556	180	78	1	1	178	1	180	1.86e-71	219
AT1G45170.1_OEP24A	Cpapaya_model.supercontig_64.75	72.17	212	59	0	2	213	1	212	1.68e-117	337
AT1G45170.1_OEP24A	Gnetum_montanum_TnS000212537t01	48.131	214	109	2	1	213	4	216	6.94e-70	216
AT5G42960.1_OEP24B	Gohir.A03G078300.1.p	58.019	212	87	2	3	213	25	235	3.29e-92	273
AT1G45170.1_OEP24A	Gohir.A05G195200.1.p	66.981	212	69	1	2	213	1	211	7.57e-106	307
AT5G42960.1_OEP24B	Gohir.A05G259900.1.p	53.521	213	87	5	3	213	1	203	1.02e-73	225
AT1G45170.1_OEP24A	Gohir.A05G321300.2.p	51.376	218	100	3	1	212	1	218	9.28e-75	229
AT1G45170.1_OEP24A	Gohir.A06G010800.1.p	64.623	212	74	1	2	213	1	211	3.03e-100	293
AT1G45170.1_OEP24A	Gohir.D02G094400.2.p	59.788	189	75	1	2	190	25	212	1.78e-81	247
AT1G45170.1_OEP24A	Gohir.D05G198400.1.p	67.925	212	67	1	2	213	1	211	6.45e-108	312
AT1G45170.1_OEP24A	Gohir.D05G261800.1.p	55.399	213	84	4	2	213	1	203	2.11e-77	234
AT1G45170.1_OEP24A	Gohir.D05G323500.1.p	53.073	179	82	1	4	180	5	183	8.41e-66	206
AT1G45170.1_OEP24A	Gohir.D06G008200.1.p	64.623	212	74	1	2	213	1	211	4.36e-100	292
AT1G45170.1_OEP24A	Itaiw_v1_scaffold_1_t00077-RA	46.729	214	112	2	2	213	1	214	2.67e-63	199
AT5G42960.1_OEP24B	Itaiw_v1_scaffold_33_t21964-RA	31.278	227	134	5	5	210	2	227	8.61e-33	122
AT5G42960.1_OEP24B	Itaiw_v1_scaffold_79_t35298-RA	35.333	150	83	4	3	150	1	138	5.85e-23	94.4
AT5G42960.1_OEP24B	kfl00661_0040_v1.1	31.455	213	142	4	1	211	4	214	2.16e-28	110
AT1G45170.1_OEP24A	Mapoly0013s0017.1.p	44.907	216	109	5	3	213	20	230	2.55e-59	190
AT1G45170.1_OEP24A	Mesotaenium_ME000108S10768	28.095	210	149	2	3	211	4	212	4.07e-27	107
AT5G42960.1_OEP24B	Mesvi1188S02023	27.488	211	146	4	5	213	10	215	2.69e-23	97.1
AT5G42960.1_OEP24B	Nicotiana_tabacum_XP_016446259.1	66.825	211	69	1	4	213	3	213	5.85e-108	312
AT1G45170.1_OEP24A	Nicotiana_tabacum_XP_016450375.1	59.589	146	59	0	68	213	77	222	1.04e-60	193
AT5G42960.1_OEP24B	Nicotiana_tabacum_XP_016466649.1	67.29	214	67	2	3	213	2	215	1.62e-104	304
AT5G42960.1_OEP24B	Nicotiana_tabacum_XP_016466650.1	57.477	214	58	3	3	213	2	185	5.4e-78	236
AT1G45170.1_OEP24A	Nicotiana_tabacum_XP_016468543.1	66.667	213	71	0	1	213	1	213	4e-109	315
AT5G42960.1_OEP24B	Nicotiana_tabacum_XP_016475957.1	67.757	214	66	2	3	213	2	215	2.78e-106	308
AT1G45170.1_OEP24A	Nicotiana_tabacum_XP_016490497.1	60.563	213	84	0	1	213	1	213	3.61e-96	283
AT5G42960.1_OEP24B	Nicotiana_tabacum_XP_016515555.1	59.906	212	84	1	3	213	2	213	8.35e-96	282
AT5G42960.1_OEP24B	Osativa_LOC_Os03g63860.1	48.661	224	102	4	3	213	1	224	2.2e-72	223
AT1G45170.1_OEP24A	Pabies_MA_69201g0010	50.526	190	92	2	1	189	1	189	4.48e-64	201
AT1G45170.1_OEP24A	Pabies_MA_9088600g0010	51.389	144	68	2	45	187	12	154	6.47e-46	153
AT5G42960.1_OEP24B	Penium_pm000166g0060	26.168	214	151	4	4	211	3	215	1.64e-20	89.7
AT5G42960.1_OEP24B	Penium_pm002885.t1	26.168	214	151	4	4	211	25	237	6.41e-20	88.6
AT5G42960.1_OEP24B	Penium_pm052856g0010	22.581	217	156	6	4	211	3	216	4.13e-11	64.3
AT5G42960.1_OEP24B	Pp3c15_24440V3.1.p	43.192	213	117	3	4	213	3	214	5.06e-58	186
AT5G42960.1_OEP24B	Pp3c9_25170V3.1.p	38.318	214	128	3	3	213	2	214	3.97e-51	168
AT1G45170.1_OEP24A	Sacu_v1.1_s0136.g022426	46.479	213	113	1	1	213	1	212	5.42e-63	198
AT1G45170.1_OEP24A	Smoel_115557	39.437	213	124	5	3	210	25	237	2.7e-46	157
AT1G45170.1_OEP24A	Smoel_231401	41.743	218	120	3	2	213	1	217	2.89e-49	164
AT5G42960.1_OEP24B	Smoel_90284	33.645	214	137	4	4	213	5	217	2.08e-36	130
AT5G42960.1_OEP24B	Smuscicola_SM000085S23207	33.175	211	140	1	4	213	31	241	4.88e-41	143
AT5G42960.1_OEP24B	Smuscicola_SM000128S26204	32.701	211	141	1	4	213	31	241	3.91e-37	133
AT5G42960.1_OEP24B	Smuscicola_SM003614S13758	33.728	169	111	1	46	213	3	171	1.58e-32	119
AT1G45170.1_OEP24A	Solyc04g080190.3.1	66.509	212	71	0	2	213	1	212	7.78e-108	312
AT1G45170.1_OEP24A	Solyc12g089100.2.1	57.798	218	87	2	1	213	1	218	6.25e-90	267
AT5G42960.1_OEP24B	Sphfalx0005s0224.1.p	37.915	211	129	2	4	213	3	212	4.02e-54	176
AT1G45170.1_OEP24A	Sphfalx0026s0159.1.p	37.383	214	131	3	1	213	1	212	1.33e-46	157
AT1G45170.1_OEP24A	Thec_cacao_02G232300.1.p	52.294	218	98	3	1	212	1	218	2.68e-78	238
AT1G45170.1_OEP24A	Thec_cacao_08G024600.1.p	66.038	212	71	1	2	213	1	211	3.15e-106	308
AT5G42960.1_OEP24B	Traes_5BL_FB570E5F1.1	59.184	49	19	1	141	188	2	50	1.4e-12	65.5

### Sheet: OEP37
Table S2e. BLASToutput against in-house database with AtOEP37 protein sequences as query. An e-value cutoff of 10^-7 was applied and the data has been filtered to only retain one hit (with best e-value) per identifier.
Query ID	Hit ID	% Identity	Alignment length	no. mismatches	no. gap openings	start of alignment query	end of alignment query	start of alignment subject	end of alignment subject	e-value	Bit score
AT2G43950.1_OEP37	AagrBONN_evm.model.Sc2ySwM_362.2829.1	43.493	292	162	2	53	343	18	307	1.26e-85	265
AT2G43950.1_OEP37	AagrBONN_evm.model.Sc2ySwM_362.2829.2	37.981	208	126	2	53	259	18	223	9.3e-46	159
AT2G43950.1_OEP37	AagrBONN_evm.model.Sc2ySwM_362.2829.3	41.538	260	149	2	53	311	18	275	1.75e-67	217
AT2G43950.1_OEP37	AagrOXF_evm.model.utg000001l.100.1	43.493	292	162	2	53	343	18	307	1.26e-85	265
AT2G43950.1_OEP37	AagrOXF_evm.model.utg000001l.100.2	37.981	208	126	2	53	259	18	223	9.3e-46	159
AT2G43950.1_OEP37	AagrOXF_evm.model.utg000001l.100.3	41.538	260	149	2	53	311	18	275	1.75e-67	217
AT2G43950.1_OEP37	AL4G42830.t1	97.983	347	3	1	1	343	1	347	0	696
AT2G43950.1_OEP37	Amborella_trichpoda_v1.0_scaffold00066.120	52.905	327	149	3	16	340	7	330	4.14e-114	338
AT2G43950.1_OEP37	Apun_evm.model.utg000188l.154.1	43.836	292	161	2	53	343	18	307	5.83e-87	268
AT2G43950.1_OEP37	AT2G43950	100	343	0	0	1	343	1	343	0	707
AT2G43950.1_OEP37	Azfi_s0261.g060754	37.198	207	115	4	33	228	26	228	1.13e-38	142
AT2G43950.1_OEP37	Bol004996	86.957	92	12	0	53	144	2	93	2.53e-50	169
AT2G43950.1_OEP37	Bol021656	90.033	301	27	1	46	343	43	343	0	550
AT2G43950.1_OEP37	Bol029489	85.106	329	48	1	15	343	4	331	0	538
AT2G43950.1_OEP37	Bradi3g48410.1.p	54.153	301	126	4	52	343	70	367	2.47e-110	330
AT2G43950.1_OEP37	Bradi4g40030.1.p	50.445	337	157	6	11	343	1	331	2.34e-100	303
AT2G43950.1_OEP37	Brara.C02236.1.p	85.106	329	49	0	15	343	4	332	0	538
AT2G43950.1_OEP37	Brara.D02671.1.p	82.899	345	52	2	1	343	1	340	0	551
AT2G43950.1_OEP37	Cagra.1517s0026.1.p	93.003	343	20	2	1	343	1	339	0	606
AT2G43950.1_OEP37	Catmophyticus_Chrsp44S05809	23.333	300	191	7	54	343	11	281	3.84e-09	61.6
AT2G43950.1_OEP37	Cbraunii_g30320_t1	32.27	282	182	4	67	343	3	280	1.46e-43	155
AT2G43950.1_OEP37	Ceric.10G012500.1.p	45.862	290	152	2	55	343	57	342	4.47e-90	277
AT2G43950.1_OEP37	Cpapaya_model.supercontig_151.7	77.474	293	62	2	52	343	35	324	2.59e-163	462
AT2G43950.1_OEP37	Gnetum_montanum_TnS000087543t04	40.69	290	166	2	55	343	46	330	7.94e-76	240
AT2G43950.1_OEP37	Gohir.A08G102400.1.p	64.483	290	98	2	55	343	51	336	2.61e-135	394
AT2G43950.1_OEP37	Gohir.A11G015800.1.p	71.864	295	79	2	50	343	39	330	1.04e-155	443
AT2G43950.1_OEP37	Gohir.A12G247900.1.p	66.441	295	95	2	50	343	52	343	4.28e-144	414
AT2G43950.1_OEP37	Gohir.D08G113600.1.p	61.967	305	106	3	38	341	39	334	5.77e-133	387
AT2G43950.1_OEP37	Gohir.D11G015800.1.p	71.864	295	79	2	50	343	39	330	3.59e-156	444
AT2G43950.1_OEP37	Gohir.D12G248600.1.p	65.424	295	98	2	50	343	52	343	3.35e-142	410
AT2G43950.1_OEP37	Itaiw_v1_scaffold_21_t15384-RA	40.69	290	145	4	55	343	20	283	9.64e-70	223
AT2G43950.1_OEP37	kfl00339_0150_v1.1	29.217	332	212	8	20	343	39	355	1.71e-29	120
AT2G43950.1_OEP37	Mapoly0065s0080.1.p	43.686	293	159	4	55	343	60	350	1.62e-81	255
AT2G43950.1_OEP37	Mesotaenium_ME000247S04232	34.812	293	183	4	55	343	1	289	1.22e-47	166
AT2G43950.1_OEP37	Mesvi87S08537	26.263	297	204	8	54	343	30	318	5.42e-17	85.1
AT2G43950.1_OEP37	Nicotiana_tabacum_XP_016466278.1	69.048	294	89	2	52	343	32	325	2.63e-145	417
AT2G43950.1_OEP37	Nicotiana_tabacum_XP_016503201.1	69.048	294	89	2	52	343	44	337	2.49e-144	415
AT2G43950.1_OEP37	Osativa_LOC_Os02g39600.1	51.961	306	130	4	52	343	68	370	3.63e-106	319
AT2G43950.1_OEP37	Osativa_LOC_Os12g12370.1	51.351	296	134	3	55	343	51	343	2.81e-93	285
AT2G43950.1_OEP37	Pabies_MA_104060g0010	44.706	85	47	0	55	139	49	133	2.3e-17	84
AT2G43950.1_OEP37	Pabies_MA_173882g0010	41.045	134	49	2	206	339	36	139	1.02e-23	99
AT2G43950.1_OEP37	Penium_pm006558g0050	28.231	294	177	9	55	314	1	294	1.13e-20	95.1
AT2G43950.1_OEP37	Penium_pm008021g0050	43.617	94	40	2	263	343	9	102	3.47e-12	66.6
AT2G43950.1_OEP37	Penium_pm066148g0010	43.617	94	40	2	263	343	4	97	3.55e-12	66.6
AT2G43950.1_OEP37	Pp3c26_11540V3.1.p	42.759	290	161	2	55	343	22	307	4.18e-84	261
AT2G43950.1_OEP37	Pp3c3_3220V3.1.p	41.724	290	164	2	55	343	22	307	7.56e-80	249
AT2G43950.1_OEP37	Sacu_v1.1_s0154.g023576	38.251	183	100	2	55	228	50	228	3.04e-37	139
AT2G43950.1_OEP37	Smoel_145368	40	290	169	2	55	343	18	303	8.21e-78	244
AT2G43950.1_OEP37	Smuscicola_SM000003S11096	37.415	294	173	5	55	343	1	288	3.8e-58	193
AT2G43950.1_OEP37	Smuscicola_SM000143S00769	37.075	294	174	5	55	343	1	288	8.32e-58	192
AT2G43950.1_OEP37	Smuscicola_SM000324S12582	37.755	294	172	5	55	343	1	288	4.66e-58	193
AT2G43950.1_OEP37	Solyc04g008520.3.1	70.307	293	86	1	52	343	47	339	5.05e-149	427
AT2G43950.1_OEP37	Sphfalx0013s0281.1.p	41.237	291	165	2	55	343	24	310	6.01e-80	250
AT2G43950.1_OEP37	Thec_cacao_03G204200.1.p	66.57	344	110	3	1	343	1	340	1.65e-155	443
AT2G43950.1_OEP37	Thec_cacao_05G001800.1.p	68.439	301	80	3	55	343	44	341	5.88e-150	429
AT2G43950.1_OEP37	Traes_5AL_00DCD9DAF.2	59.113	203	79	2	142	343	38	237	4.22e-79	245
AT2G43950.1_OEP37	Traes_5BL_02CB02906.2	33.684	95	61	1	45	139	39	131	1.34e-12	69.7
AT2G43950.1_OEP37	Traes_5BL_37279A48E.1	60.591	203	76	2	142	343	8	207	1.9e-81	250
AT2G43950.1_OEP37	Traes_5BS_DB63A7D13.2	33.684	95	61	1	45	139	39	131	1.34e-12	69.7
AT2G43950.1_OEP37	Traes_6AL_78CFEFB7E.1	60	215	82	2	130	343	14	225	2.69e-90	273
AT2G43950.1_OEP37	Traes_6BL_6F0220A15.1	56.838	234	96	3	112	343	1	231	1.27e-91	277
AT2G43950.1_OEP37	Traes_6DL_BF912A715.1	57.203	236	96	3	110	343	1	233	2.1e-94	284

### Sheet: OEP40
Table S2f. BLASToutput against in-house database with AtOEP40 protein sequences as query. An e-value cutoff of 10^-7 was applied and the data has been filtered to only retain one hit (with best e-value) per identifier.
Query ID	Hit ID	% Identity	Alignment length	no. mismatches	no. gap openings	start of alignment query	end of alignment query	start of alignment subject	end of alignment subject	e-value	Bit score
AT3G57990.1	AagrBONN_evm.model.Sc2ySwM_228.3158.1	52.137	117	56	0	1	117	1	117	3.46e-30	125
AT3G57990.1	AagrOXF_evm.model.utg000119l.159.1	52.137	117	56	0	1	117	1	117	1.86e-30	125
AT3G57990.1	AL5G39640.t1	90.374	374	12	4	1	367	1	357	0	661
AT3G57990.1	Amborella_trichpoda_v1.0_scaffold00004.301	25.926	162	89	4	86	247	1	131	6.57e-08	55.5
AT3G57990.1	Amborella_trichpoda_v1.0_scaffold00022.193	42.408	382	171	13	1	367	1	348	1.8e-74	238
AT3G57990.1	Amborella_trichpoda_v1.0_scaffold00149.25	35.23	369	202	8	1	367	1	334	7.07e-52	179
AT3G57990.1	Apun_evm.model.utg000043l.1288.1	52.137	117	56	0	1	117	1	117	1.64e-30	125
AT3G57990.1	AT3G57990	100	367	0	0	1	367	1	367	0	745
AT3G57990.1	Azfi_s0093.g043267	43.357	143	71	6	1	136	1	140	5.63e-21	99
AT3G57990.1	Azfi_s0113.g045936	51.587	126	58	3	1	124	1	125	1.74e-29	122
AT3G57990.1	Bol011014	79.459	370	58	8	1	367	1	355	0	563
AT3G57990.1	Bol044457	75.61	369	53	11	1	367	1	334	0	513
AT3G57990.1	Bradi3g40070.1.p	38.339	313	166	10	1	293	1	306	1.9e-51	179
AT3G57990.1	Bradi4g33830.1.p	39.617	313	166	6	1	296	1	307	5.57e-55	188
AT3G57990.1	Brara.D00258.1.p	78.533	368	56	7	1	367	1	346	0	546
AT3G57990.1	Brara.I04005.1.p	74.526	369	61	9	1	367	1	338	5.02e-177	499
AT3G57990.1	Cagra.0686s0017.1.p	89.84	374	22	2	1	367	1	365	0	674
AT3G57990.1	Catmophyticus_Chrsp1S03051	23.944	284	171	8	1	241	1	282	2e-09	63.5
AT3G57990.1	Cbraunii_g58399_t1	44.444	117	62	3	1	115	1	116	1.57e-19	94.7
AT3G57990.1	Ceric.03G058300.1.p	40.8	125	73	1	1	124	1	125	6.45e-23	104
AT3G57990.1	Ceric.09G095100.1.p	49.286	140	65	2	1	139	1	135	1.7e-34	136
AT3G57990.1	Ceric.10G031000.1.p	41.525	118	67	2	1	117	1	117	9.33e-20	95.1
AT3G57990.1	Ceric.1Z005700.1.p	46.043	139	68	3	1	138	1	133	2.47e-32	130
AT3G57990.1	Ceric.38G047100.1.p	37.288	118	73	1	1	117	1	118	1.04e-17	89
AT3G57990.1	Cpapaya_model.supercontig_6.422	33.088	136	74	5	153	286	101	221	2.09e-09	62
AT3G57990.1	Cpapaya_model.supercontig_85.75	60.847	378	116	10	1	366	1	358	1.85e-137	399
AT3G57990.1	Gnetum_montanum_TnS000019101t03	34.615	442	200	15	1	367	1	428	4.02e-65	217
AT3G57990.1	Gohir.A04G048700.1.p	55.469	384	117	11	1	367	1	347	9.01e-126	369
AT3G57990.1	Gohir.A08G158900.3.p	27.523	436	212	15	1	366	1	402	1.99e-29	121
AT3G57990.1	Gohir.A09G088000.1.p	51.058	378	115	10	1	366	1	320	2.17e-111	332
AT3G57990.1	Gohir.D04G098300.1.p	56.771	384	112	11	1	367	1	347	1.33e-129	379
AT3G57990.1	Gohir.D08G179300.1.p	28.995	438	200	16	1	366	1	399	8.85e-35	136
AT3G57990.1	Gohir.D09G087800.1.p	51.058	378	115	10	1	366	1	320	8.57e-111	330
AT3G57990.1	kfl00059_0030_v1.1	27.506	429	232	13	1	363	4	419	1.17e-29	122
AT3G57990.1	Mapoly0061s0112.1.p	51.282	117	57	0	1	117	1	117	1.83e-34	137
AT3G57990.1	Nicotiana_tabacum_XP_016433945.1	55.375	307	113	6	1	293	1	297	1.48e-95	291
AT3G57990.1	Nicotiana_tabacum_XP_016454763.1	27.833	406	203	14	1	367	1	355	1.67e-26	112
AT3G57990.1	Nicotiana_tabacum_XP_016499757.1	54.516	310	113	7	1	293	1	299	2.37e-93	286
AT3G57990.1	Nicotiana_tabacum_XP_016500772.1	40.408	245	108	5	1	236	1	216	3.19e-50	174
AT3G57990.1	Osativa_LOC_Os04g48600.1	50.847	59	29	0	50	108	21	79	1.93e-09	60.8
AT3G57990.1	Osativa_LOC_Os08g39990.1	36.196	326	158	8	1	293	1	309	4.13e-49	173
AT3G57990.1	Osativa_LOC_Os09g31458.1	38.438	320	160	7	1	296	1	307	6.57e-56	191
AT3G57990.1	Pabies_MA_45497g0020	33.996	453	209	11	1	367	1	449	5.66e-67	222
AT3G57990.1	Pp3c26_2720V3.1.p	49.573	117	59	0	1	117	1	117	1.09e-30	126
AT3G57990.1	Pp3c4_23000V3.1.p	48.718	117	60	0	1	117	1	117	1.7e-31	129
AT3G57990.1	Sacu_v1.1_s0002.g000945	28.693	352	183	12	1	288	1	348	2.2e-23	104
AT3G57990.1	Sacu_v1.1_s0119.g021275	47.863	117	58	3	1	115	1	116	4.37e-25	110
AT3G57990.1	Smoel_441776	50	118	59	0	1	118	1	118	7.2e-34	134
AT3G57990.1	Solyc06g061055.1.1	29.283	321	160	11	1	286	1	289	9.32e-27	113
AT3G57990.1	Solyc10g080470.1.1	47.619	378	155	10	1	362	1	351	1.17e-94	290
AT3G57990.1	Sphfalx0010s0079.1.p	54.701	117	53	0	1	117	1	117	2.69e-36	142
AT3G57990.1	Sphfalx0018s0051.1.p	34.754	305	130	14	1	236	1	305	1.13e-25	111
AT3G57990.1	Thec_cacao_03G232700.1.p	29.12	443	191	15	1	367	1	396	5.78e-36	139
AT3G57990.1	Thec_cacao_05G170400.1.p	58.621	377	114	11	1	366	1	346	6.32e-132	385
AT3G57990.1	Traes_5BL_A347CDF57.1	32.927	246	143	5	65	296	3	240	2.52e-25	108
AT3G57990.1	Traes_5BL_B7DF43CB8.1	31.058	293	128	9	1	286	1	226	3.25e-30	120
AT3G57990.1	Traes_7AS_0BC9F8A59.1	51.2	125	58	2	1	122	60	184	2.09e-36	134
AT3G57990.1	Traes_7DS_E4D72FBEE.1	61.111	54	20	1	1	53	7	60	3.53e-14	70.9
