## Supplementary Table S4 for "The evolutionary history of plastid outer envelope proteins – a structure-sequence comparison"

### Sheet: Sheet1
Table S4: Relative amount (from 0 to 1) of shared structural hits at a cutoff of pLDDT≥70.
	JASSY	JASSY2	OEP21A	OEP21B	OEP24A	OEP24B	OEP37	OEP40
JASSY	1	0.448889	0	0	0	0	0	0
JASSY2	0.673333	1	0	0	0	0	0	0
OEP21A	0	0	1	0.635281	0.011161	0.002132	0.015495	0
OEP21B	0	0	0.629828	1	0.00558	0	0.011919	0
OEP24A	0	0	0.01073	0.005411	1	0.367804	0.381406	0
OEP24B	0	0	0.002146	0	0.385045	1	0.283671	0
OEP37	0	0	0.013948	0.010823	0.357143	0.253731	1	0
OEP40	0	0	0	0	0	0	0	1
